# Insm1 regulates the development of mTECs and immune tolerance

**DOI:** 10.1101/2023.01.14.524041

**Authors:** Wehuai Tao, Yiqiu Wei, Zhihuan Ye, Jianxue Wang, Weixin Yang, Guoxing Yu, Jieyi Xiong, Shiqi Jia

## Abstract

The *Insm1* gene encodes a zinc finger protein with known functions in neuroendocrine cells and neurons. Here we characterized the expression and function of *Insm1* in medullary thymic epithelial cells (mTECs). *Insm1* is co-expressed with Aire in majority of Insm1 or Aire positive cells, while a few Insm1 positive cells did not express Aire. Mutation of *Insm1* impair the expression of *Aire* and the generation of normal numbers of Aire-expressing mTECs during development. We detected downregulation of genes that expressed specifically in Aire-expressing mTEC and mimetic cells in *Insm1* mutant mTECs. Conversely, when *Insm1* was overexpressed in thymic epithelial cells *in vivo*, the size of the mTECs compartment was enlarged and the expression of *Aire* and genes expressed specifically in the neuroendocrine mimetic cells were increased. Mechanistically, Insm1 bound DNA in mTECs and the majority of the Insm1 binding sites were co-occupied by Aire. These Insm1 binding sites were enriched on super-enhancer regions and thus may contributed to remoted regulation. Both, mice with a thymus-specific mutation in *Insm1* or nude mice transplanted with *Insm1* mutant thymus, displayed autoimmune responses in multiple peripheral tissues. Together, our data demonstrate a role of Insm1 in development of mTECs and immune tolerance.
