## Supplemental Table 1-6 for "Insm1 regulates the development of mTECs and immune tolerance": Supplementary table 1-4.xlsx

### Sheet: E18.5 DE gene
Table S1. DE genes in E18.5 Insm1-ko vs. wt. (FDR<0.1 & |FC|>1.5)
Ensembl ID	gene name	gene type	isTRA	meanFPKM_mut	meanFPKM_wt	log2FoldChange	P value	FDR
ENSMUSG00000068154	Insm1	protein_coding	FALSE	0.515948	4.77938	-3.2155	2.1288e-26	3.5585e-22
ENSMUSG00000097767	Miat	lincRNA	FALSE	0.0565255	0.615617	-3.454	1.24234e-15	6.92232e-12
ENSMUSG00000035692	Isg15	protein_coding	FALSE	25.9403	57.6203	-1.15798	4.07812e-11	1.3634e-07
ENSMUSG00000028037	Ifi44	protein_coding	FALSE	6.20488	10.4772	-0.752175	1.5078e-10	4.20073e-07
ENSMUSG00000027485	Bpifb1	protein_coding	FALSE	1.10459	3.62313	-1.70853	9.08783e-10	2.17017e-06
ENSMUSG00000063157	Csn2	protein_coding	TRUE	0.497352	4.05809	-3.01239	3.35972e-09	7.02013e-06
ENSMUSG00000000731	Aire	protein_coding	FALSE	14.5109	25.6904	-0.817243	5.5115e-09	1.02367e-05
ENSMUSG00000027360	Hdc	protein_coding	FALSE	0.870082	2.27603	-1.3899	3.09649e-08	5.17609e-05
ENSMUSG00000030399	Ckm	protein_coding	FALSE	1.12999	4.23758	-1.90959	4.46644e-08	6.78737e-05
ENSMUSG00000030666	Calcb	protein_coding	TRUE	0.592089	2.96829	-2.31306	9.25606e-08	0.000120693
ENSMUSG00000033059	Pygb	protein_coding	FALSE	44.38	68.0918	-0.619326	9.38631e-08	0.000120693
ENSMUSG00000027634	Ndrg3	protein_coding	FALSE	42.3773	71.1823	-0.753998	1.75477e-07	0.00020355
ENSMUSG00000030592	Ryr1	protein_coding	TRUE	0.933008	1.97111	-1.07138	1.82655e-07	0.00020355
ENSMUSG00000051617	Krt9	protein_coding	FALSE	0.0962659	1.00276	-3.38845	4.37569e-07	0.000457151
ENSMUSG00000025498	Irf7	protein_coding	FALSE	4.99719	10.3935	-1.06132	5.01753e-07	0.00049337
ENSMUSG00000026442	Nfasc	protein_coding	FALSE	0.386396	0.861824	-1.16135	6.73247e-07	0.000625222
ENSMUSG00000052776	Oas1a	protein_coding	FALSE	1.61824	4.20304	-1.38007	1.45868e-06	0.00128333
ENSMUSG00000040483	Xaf1	protein_coding	FALSE	4.3371	7.26426	-0.744031	1.87817e-06	0.00156978
ENSMUSG00000049353	Rd3	protein_coding	FALSE	1.84878	3.76365	-1.03545	2.55873e-06	0.00202548
ENSMUSG00000061816	Myl1	protein_coding	FALSE	2.35446	5.08566	-1.10836	2.66575e-06	0.00202548
ENSMUSG00000000386	Mx1	protein_coding	TRUE	1.22398	2.81191	-1.19119	3.03069e-06	0.00220266
ENSMUSG00000032690	Oas2	protein_coding	FALSE	0.294796	1.25704	-2.06405	3.39424e-06	0.00236408
ENSMUSG00000078853	Igtp	protein_coding	FALSE	9.75523	15.766	-0.689072	4.46994e-06	0.00298431
ENSMUSG00000067594	Krt77	protein_coding	TRUE	0.24969	1.09894	-2.13586	4.82031e-06	0.00298431
ENSMUSG00000006546	Cryba2	protein_coding	TRUE	0.361139	2.14962	-2.57734	5.36047e-06	0.0032002
ENSMUSG00000002325	Irf9	protein_coding	FALSE	11.0293	17.27	-0.649014	6.72124e-06	0.00387422
ENSMUSG00000030730	Atp2a1	protein_coding	FALSE	1.69614	3.21988	-0.924471	7.27153e-06	0.0040517
ENSMUSG00000020830	Vmo1	protein_coding	FALSE	0.906547	4.11211	-2.1976	1.65007e-05	0.00818359
ENSMUSG00000095276	Gfy	protein_coding	FALSE	0.216199	1.16518	-2.43489	1.66453e-05	0.00818359
ENSMUSG00000001270	Ckb	protein_coding	FALSE	7.85079	12.938	-0.71736	2.10362e-05	0.00950382
ENSMUSG00000063011	Msln	protein_coding	FALSE	15.118	23.3494	-0.621914	2.27866e-05	0.0097667
ENSMUSG00000000983	Wfdc18	protein_coding	TRUE	5.02389	9.56603	-0.922504	2.34953e-05	0.00981868
ENSMUSG00000032661	Oas3	protein_coding	FALSE	0.67668	1.52382	-1.17196	2.83467e-05	0.0115572
ENSMUSG00000053141	Ptprt	protein_coding	FALSE	0.201966	0.725508	-1.84797	3.08215e-05	0.012059
ENSMUSG00000026950	Neb	protein_coding	TRUE	0.31383	0.69486	-1.13912	3.12503e-05	0.012059
ENSMUSG00000074652	Myh7b	protein_coding	FALSE	0.640159	1.50238	-1.21798	3.17417e-05	0.012059
ENSMUSG00000027514	Zbp1	protein_coding	FALSE	3.35701	5.74757	-0.777775	3.37246e-05	0.0125276
ENSMUSG00000033355	Rtp4	protein_coding	FALSE	3.27746	6.57024	-1.00042	3.96418e-05	0.0144055
ENSMUSG00000100711	Gm29461	lincRNA	FALSE	0.168628	0.6758	-1.98698	6.08365e-05	0.0216371
ENSMUSG00000000805	Car4	protein_coding	TRUE	0.865777	2.38388	-1.44873	7.72506e-05	0.0269025
ENSMUSG00000005716	Pvalb	protein_coding	FALSE	0.0427271	1.19579	-4.79556	7.96836e-05	0.0271835
ENSMUSG00000063727	Tnfrsf11b	protein_coding	FALSE	0.419814	1.31594	-1.63503	8.70474e-05	0.0291017
ENSMUSG00000027188	Pamr1	protein_coding	FALSE	0.11058	0.48442	-2.11948	0.000104762	0.0343372
ENSMUSG00000030669	Calca	protein_coding	TRUE	0.166517	1.20809	-2.83914	0.000107653	0.0346062
ENSMUSG00000044734	Serpinb1a	protein_coding	FALSE	3.40847	6.22148	-0.867445	0.000110635	0.0348939
ENSMUSG00000060615	Ang4	protein_coding	TRUE	0.436051	2.72913	-2.63825	0.000118663	0.0367329
ENSMUSG00000030107	Usp18	protein_coding	FALSE	10.4943	16.6375	-0.670331	0.000167115	0.0507907
ENSMUSG00000049641	Vgll2	protein_coding	FALSE	0.339627	1.52277	-2.18233	0.000186393	0.0556382
ENSMUSG00000024388	Myo7b	protein_coding	FALSE	0	0.0935415	-5.62922	0.000209919	0.0615615
ENSMUSG00000022548	Apod	protein_coding	FALSE	0.199173	0.835051	-2.06639	0.000226501	0.0652791
ENSMUSG00000025876	Unc5a	protein_coding	FALSE	3.91945	6.20139	-0.669611	0.000239544	0.067868
ENSMUSG00000069874	Irgm2	protein_coding	FALSE	2.98702	4.92733	-0.71672	0.00026173	0.0729181
ENSMUSG00000062432	Cyp26c1	protein_coding	FALSE	0.311276	1.3126	-2.10303	0.000281905	0.0760053
ENSMUSG00000036766	Dner	protein_coding	TRUE	0.0712112	0.344184	-2.26819	0.000309818	0.0809206
ENSMUSG00000015134	Aldh1a3	protein_coding	FALSE	5.45277	9.01307	-0.731081	0.000316839	0.0814812
ENSMUSG00000046805	Mpeg1	protein_coding	FALSE	2.80851	4.75992	-0.760035	0.000330016	0.083584
ENSMUSG00000017830	Dhx58	protein_coding	FALSE	2.31786	4.37	-0.91356	0.000348039	0.0861787
ENSMUSG00000058354	Krt6a	protein_coding	TRUE	16.4922	27.7428	-0.740341	0.000369408	0.0882147
ENSMUSG00000042918	Mamstr	protein_coding	FALSE	1.01825	1.83842	-0.845022	0.000400339	0.0942544
ENSMUSG00000063873	Slc24a3	protein_coding	FALSE	5.98359	2.22876	1.43054	9.02462e-17	7.54278e-13
ENSMUSG00000001768	Rin2	protein_coding	FALSE	22.6039	12.0314	0.905408	2.04348e-13	8.53969e-10
ENSMUSG00000090634	Gm8126	protein_coding	FALSE	2.03189	0.551641	1.88995	1.9622e-05	0.00937146
ENSMUSG00000026058	Khdrbs2	protein_coding	FALSE	0.665674	0.281666	1.22911	0.000300279	0.0796739

### Sheet: Adult DE gene
Table S2. DE genes in adult Insm1-ko vs. wt. (FDR<0.1 & |FC|>1.5)
Ensembl ID	gene name	gene type	isTRA	meanFPKM_mut	meanFPKM_wt	log2FoldChange	P value	FDR
ENSMUSG00000068154	Insm1	protein_coding	FALSE	1.57448	6.47739	-2.06455	4.47947e-10	6.87168e-06
ENSMUSG00000000731	Aire	protein_coding	FALSE	9.7124	25.9559	-1.43184	8.69668e-10	6.87168e-06
ENSMUSG00000020826	Nos2	protein_coding	FALSE	1.87978	4.53632	-1.28219	3.62439e-09	1.43191e-05
ENSMUSG00000037411	Serpine1	protein_coding	TRUE	4.35874	9.94394	-1.20296	5.48735e-09	1.73433e-05
ENSMUSG00000001901	Kcnh6	protein_coding	FALSE	1.08015	2.97256	-1.47295	3.42514e-08	9.02124e-05
ENSMUSG00000079022	Col22a1	protein_coding	FALSE	0.079552	0.410218	-2.361	8.1793e-08	0.000184654
ENSMUSG00000005540	Fcer2a	protein_coding	TRUE	3.90728	8.61276	-1.15524	3.33765e-07	0.000659311
ENSMUSG00000037942	Crp	protein_coding	TRUE	2.37285	6.7678	-1.53083	4.19502e-07	0.000736599
ENSMUSG00000035095	Fam167a	protein_coding	FALSE	2.12078	4.39938	-1.06964	5.2865e-07	0.000835426
ENSMUSG00000032091	Tmprss4	protein_coding	FALSE	7.62142	14.7216	-0.967995	8.5801e-07	0.00117236
ENSMUSG00000029335	Bmp3	protein_coding	FALSE	1.29235	2.88426	-1.16776	2.78948e-06	0.00318376
ENSMUSG00000067594	Krt77	protein_coding	TRUE	2.57595	6.14831	-1.27241	2.95758e-06	0.00318376
ENSMUSG00000041193	Pla2g5	protein_coding	FALSE	0.0874836	0.755446	-3.08285	3.44701e-06	0.00320766
ENSMUSG00000029797	Sspo	protein_coding	FALSE	3.80494	8.19396	-1.12912	3.45062e-06	0.00320766
ENSMUSG00000026749	Nek6	protein_coding	FALSE	8.10955	12.9832	-0.692708	1.03112e-05	0.00905262
ENSMUSG00000089773	Skint1	protein_coding	FALSE	0.849222	2.35713	-1.48135	1.16861e-05	0.00971975
ENSMUSG00000025743	Sdc3	protein_coding	FALSE	18.656	27.7005	-0.586421	1.42587e-05	0.0112665
ENSMUSG00000028262	Clca2	protein_coding	FALSE	13.2346	36.1201	-1.47418	1.72537e-05	0.0120041
ENSMUSG00000074796	Slc4a11	protein_coding	FALSE	4.51962	9.32728	-1.06516	2.22366e-05	0.0135155
ENSMUSG00000029875	Ccdc184	protein_coding	FALSE	5.39569	9.23021	-0.785047	4.49344e-05	0.0219605
ENSMUSG00000051435	Fhad1	protein_coding	FALSE	1.26955	2.83994	-1.17193	4.58581e-05	0.0219605
ENSMUSG00000031673	Cdh11	protein_coding	FALSE	5.06978	7.90486	-0.654276	6.9112e-05	0.028404
ENSMUSG00000031952	Chst5	protein_coding	FALSE	0.3103	1.5112	-2.31247	7.00979e-05	0.028404
ENSMUSG00000022371	Col14a1	protein_coding	FALSE	2.84382	5.09833	-0.857036	8.25441e-05	0.0312912
ENSMUSG00000049214	Skint7	protein_coding	FALSE	6.29889	14.5065	-1.22582	8.32206e-05	0.0312912
ENSMUSG00000035916	Ptprq	protein_coding	FALSE	3.66969	8.81035	-1.28658	8.35697e-05	0.0312912
ENSMUSG00000043029	Trpv3	protein_coding	FALSE	0.452262	1.0388	-1.22031	8.51433e-05	0.0312912
ENSMUSG00000064158	Izumo1	protein_coding	FALSE	1.03575	2.26404	-1.14478	9.77892e-05	0.0327641
ENSMUSG00000032487	Ptgs2	protein_coding	TRUE	2.93768	6.30039	-1.1234	0.000101428	0.0327641
ENSMUSG00000040533	Matn1	protein_coding	FALSE	1.95502	8.83962	-2.20522	0.000101591	0.0327641
ENSMUSG00000032845	Alpk2	protein_coding	FALSE	0.207357	0.626527	-1.62233	0.000108088	0.0337419
ENSMUSG00000029811	Aoc1	protein_coding	FALSE	1.29534	4.70806	-1.8667	0.000110528	0.0337419
ENSMUSG00000042064	Myo3b	protein_coding	FALSE	0.394657	1.18874	-1.59752	0.00011112	0.0337419
ENSMUSG00000015709	Arnt2	protein_coding	FALSE	1.18641	2.74529	-1.22593	0.000113163	0.0337419
ENSMUSG00000055632	Hmcn2	protein_coding	FALSE	0.0868613	0.239934	-1.47256	0.000116314	0.034039
ENSMUSG00000079563	Pglyrp2	protein_coding	FALSE	8.61201	13.595	-0.675605	0.000134091	0.0378688
ENSMUSG00000028804	Csmd2	protein_coding	FALSE	0.0216698	0.108801	-2.36324	0.000134193	0.0378688
ENSMUSG00000030666	Calcb	protein_coding	TRUE	2.50026	7.94431	-1.67003	0.000136808	0.0379294
ENSMUSG00000021803	Cdhr1	protein_coding	TRUE	7.06342	15.4285	-1.15124	0.000149877	0.0400518
ENSMUSG00000026875	Traf1	protein_coding	FALSE	12.4303	23.1464	-0.919631	0.000152067	0.0400518
ENSMUSG00000035864	Syt1	protein_coding	TRUE	1.69287	3.18436	-0.928818	0.000159825	0.0407374
ENSMUSG00000022519	Srl	protein_coding	FALSE	1.3357	2.56312	-0.961838	0.0001737	0.0435711
ENSMUSG00000020658	Efr3b	protein_coding	FALSE	3.53778	5.84611	-0.73645	0.000182659	0.0451025
ENSMUSG00000020838	Slc6a4	protein_coding	FALSE	1.63334	2.89009	-0.837604	0.000199438	0.0477534
ENSMUSG00000020734	Grin2c	protein_coding	FALSE	0.388983	1.14427	-1.56336	0.000205446	0.0484575
ENSMUSG00000028626	Col9a2	protein_coding	FALSE	0.926097	1.94497	-1.08689	0.000221504	0.0508922
ENSMUSG00000066704	Cyp2b19	protein_coding	FALSE	3.13607	6.23437	-1.0059	0.000222209	0.0508922
ENSMUSG00000036067	Slc2a6	protein_coding	FALSE	1.76956	3.55538	-1.02812	0.000293229	0.0601393
ENSMUSG00000052075	1700029F12Rik	protein_coding	FALSE	1.97701	5.06167	-1.37023	0.00030115	0.0601393
ENSMUSG00000056025	Clca1	protein_coding	FALSE	6.21531	10.7892	-0.809155	0.000308057	0.0601393
ENSMUSG00000053093	Myh7	protein_coding	TRUE	0.0785414	0.331047	-2.09121	0.000308251	0.0601393
ENSMUSG00000050756	Defb6	protein_coding	FALSE	6.09523	15.2409	-1.33624	0.000321335	0.0619275
ENSMUSG00000048782	Insc	protein_coding	FALSE	0.200264	0.607469	-1.6084	0.000375202	0.0697566
ENSMUSG00000030911	Zp2	protein_coding	FALSE	0.190973	0.954399	-2.30772	0.0004335	0.0787426
ENSMUSG00000027858	Tspan2	protein_coding	FALSE	4.81658	8.2312	-0.784809	0.000487317	0.0855674
ENSMUSG00000005640	Insrr	protein_coding	FALSE	0.623041	1.40335	-1.18474	0.000534567	0.09071
ENSMUSG00000043068	Fam89a	protein_coding	FALSE	7.50589	12.4695	-0.749393	0.000544291	0.09071
ENSMUSG00000029417	Cxcl9	protein_coding	FALSE	16.0804	30.95	-0.966786	0.000552329	0.09071
ENSMUSG00000031285	Dcx	protein_coding	FALSE	0.0963161	0.325586	-1.77258	0.000580321	0.0926665
ENSMUSG00000021678	F2rl1	protein_coding	FALSE	11.3409	18.912	-0.75865	0.000580521	0.0926665
ENSMUSG00000014602	Kif1a	protein_coding	FALSE	0.397333	0.820405	-1.06725	0.000640641	0.0982917
ENSMUSG00000074141	Il4i1	protein_coding	FALSE	19.9559	38.5327	-0.975441	0.000657722	0.0999296
ENSMUSG00000041351	Rap1gap	protein_coding	FALSE	2.74121	5.40338	-0.991625	0.000663963	0.0999296
ENSMUSG00000022054	Nefm	protein_coding	TRUE	5.39001	1.36906	1.97189	1.54689e-09	8.14851e-06
ENSMUSG00000029231	Pdgfra	protein_coding	FALSE	5.55072	2.70727	1.02472	8.90233e-07	0.00117236
ENSMUSG00000015568	Lpl	protein_coding	FALSE	12.8004	8.19402	0.629708	3.02198e-06	0.00318376
ENSMUSG00000050762	Prss27	protein_coding	FALSE	10.9106	4.10118	1.38924	1.53642e-05	0.0115619
ENSMUSG00000026000	Lancl1	protein_coding	FALSE	15.5853	9.21578	0.747433	1.7471e-05	0.0120041
ENSMUSG00000026188	Tmem169	protein_coding	FALSE	1.76665	0.442054	1.98982	2.10019e-05	0.0133125
ENSMUSG00000039873	Neurl2	protein_coding	FALSE	6.51461	1.80937	1.84168	2.10601e-05	0.0133125
ENSMUSG00000041828	Abca8a	protein_coding	FALSE	7.19627	3.29596	1.11814	2.87823e-05	0.0168462
ENSMUSG00000006179	Prss16	protein_coding	FALSE	712.289	243.018	1.54596	3.3251e-05	0.0187666
ENSMUSG00000028024	Enpep	protein_coding	TRUE	16.5042	8.33131	0.979608	3.6276e-05	0.0193608
ENSMUSG00000022025	Lect1	protein_coding	FALSE	61.562	0.590859	6.69478	3.67541e-05	0.0193608
ENSMUSG00000023968	Crip3	protein_coding	FALSE	147.574	49.9673	1.55876	3.86325e-05	0.0196938
ENSMUSG00000034424	Gcsh	protein_coding	FALSE	17.8697	11.0713	0.678194	4.85629e-05	0.0225717
ENSMUSG00000058354	Krt6a	protein_coding	TRUE	23.4135	14.1886	0.710058	6.30961e-05	0.028404
ENSMUSG00000051048	P4ha3	protein_coding	FALSE	7.50547	2.37492	1.66318	6.66497e-05	0.028404
ENSMUSG00000022415	Syngr1	protein_coding	FALSE	12.273	4.19626	1.54236	9.39382e-05	0.0327641
ENSMUSG00000029096	Htra3	protein_coding	FALSE	4.15092	2.54907	0.691128	0.000100331	0.0327641
ENSMUSG00000039628	Hs3st6	protein_coding	FALSE	13.8199	7.0264	0.96178	0.000100599	0.0327641
ENSMUSG00000025876	Unc5a	protein_coding	FALSE	1.58325	0.641926	1.28851	0.000193029	0.0469298
ENSMUSG00000036446	Lum	protein_coding	TRUE	34.4132	16.1033	1.08644	0.000228843	0.051663
ENSMUSG00000029153	Ociad2	protein_coding	FALSE	26.4458	14.3945	0.867367	0.000232895	0.0518371
ENSMUSG00000025129	Ppp1r27	protein_coding	TRUE	5.42913	0.703493	2.94659	0.000247003	0.0536106
ENSMUSG00000044349	Snhg11	protein_coding	TRUE	21.7975	8.69123	1.32401	0.000247647	0.0536106
ENSMUSG00000003849	Nqo1	protein_coding	FALSE	36.6443	15.3256	1.25345	0.000251381	0.0536835
ENSMUSG00000028370	Pappa	protein_coding	FALSE	0.351496	0.131545	1.40313	0.00026453	0.0557383
ENSMUSG00000023235	Ccl25	protein_coding	FALSE	215.698	85.7065	1.32649	0.000275775	0.0573431
ENSMUSG00000020096	Tbata	protein_coding	FALSE	248.956	100.794	1.29896	0.000306418	0.0601393
ENSMUSG00000012017	Scarf2	protein_coding	FALSE	21.5315	13.3941	0.674133	0.000370497	0.0697566
ENSMUSG00000006567	Atp7b	protein_coding	FALSE	1.98471	0.646912	1.60987	0.000505255	0.0877422
ENSMUSG00000003545	Fosb	protein_coding	FALSE	98.8552	56.0811	0.807945	0.00054949	0.09071
ENSMUSG00000053930	Shisa6	protein_coding	FALSE	2.52439	0.916747	1.45556	0.000556785	0.09071
ENSMUSG00000025150	Cbr2	protein_coding	TRUE	354.421	184.485	0.930811	0.000588061	0.0929313
ENSMUSG00000020424	Gatsl3	protein_coding	FALSE	61.7409	36.9192	0.734223	0.000624288	0.0976794
ENSMUSG00000021286	Zfyve21	protein_coding	FALSE	35.0617	20.3909	0.773477	0.000639498	0.0982917

### Sheet: E18.5 TRA
Table S3. Down-regulated TRA in adult Insm1-ko vs. wt. (P<0.05 & FC<-1.5)
Ensembl ID	gene name	gene type	isAireDependent	meanFPKM_mut	meanFPKM_wt	log2FoldChange	P value	FDR*
ENSMUSG00000063157	Csn2	protein_coding	FALSE	0.497352	4.05809	-3.01239	3.35972e-09	8.39929e-07
ENSMUSG00000030666	Calcb	protein_coding	FALSE	0.592089	2.96829	-2.31306	9.25606e-08	1.15701e-05
ENSMUSG00000030592	Ryr1	protein_coding	FALSE	0.933008	1.97111	-1.07138	1.82655e-07	1.52212e-05
ENSMUSG00000000386	Mx1	protein_coding	FALSE	1.22398	2.81191	-1.19119	3.03069e-06	0.000189418
ENSMUSG00000067594	Krt77	protein_coding	FALSE	0.24969	1.09894	-2.13586	4.82031e-06	0.000223353
ENSMUSG00000006546	Cryba2	protein_coding	FALSE	0.361139	2.14962	-2.57734	5.36047e-06	0.000223353
ENSMUSG00000000983	Wfdc18	protein_coding	TRUE	5.02389	9.56603	-0.922504	2.34953e-05	0.000839117
ENSMUSG00000026950	Neb	protein_coding	FALSE	0.31383	0.69486	-1.13912	3.12503e-05	0.000976572
ENSMUSG00000000805	Car4	protein_coding	TRUE	0.865777	2.38388	-1.44873	7.72506e-05	0.00214585
ENSMUSG00000030669	Calca	protein_coding	FALSE	0.166517	1.20809	-2.83914	0.000107653	0.00269131
ENSMUSG00000060615	Ang4	protein_coding	TRUE	0.436051	2.72913	-2.63825	0.000118663	0.0026969
ENSMUSG00000036766	Dner	protein_coding	FALSE	0.0712112	0.344184	-2.26819	0.000309818	0.00645454
ENSMUSG00000058354	Krt6a	protein_coding	TRUE	16.4922	27.7428	-0.740341	0.000369408	0.007104
ENSMUSG00000020641	Rsad2	protein_coding	TRUE	0.98384	1.95495	-0.987765	0.000628199	0.0106049
ENSMUSG00000031170	Slc38a5	protein_coding	TRUE	0.0207053	0.428224	-4.37146	0.000636295	0.0106049
ENSMUSG00000022824	Muc13	protein_coding	FALSE	0.0757343	0.45054	-2.56555	0.000749093	0.0117046
ENSMUSG00000026163	Sphkap	protein_coding	FALSE	0.018529	0.135349	-2.82636	0.000952955	0.0138806
ENSMUSG00000060188	Cxcl17	protein_coding	TRUE	0.947146	3.15837	-1.72284	0.00105179	0.0138806
ENSMUSG00000035864	Syt1	protein_coding	FALSE	0.35618	0.721377	-1.01921	0.00105493	0.0138806
ENSMUSG00000028217	Cdh17	protein_coding	FALSE	0.0864065	0.362537	-2.07623	0.0015546	0.0191614
ENSMUSG00000019987	Arg1	protein_coding	FALSE	5.71253	9.91449	-0.786604	0.00160956	0.0191614
ENSMUSG00000074115	Saa1	protein_coding	TRUE	0.109281	1.27095	-3.51095	0.0022893	0.0260148
ENSMUSG00000041984	Rptn	protein_coding	FALSE	0.158419	0.588887	-1.85729	0.00244719	0.0265999
ENSMUSG00000005540	Fcer2a	protein_coding	FALSE	0.67524	1.57534	-1.21136	0.0027998	0.0291646
ENSMUSG00000044288	Cnr1	protein_coding	FALSE	0.172065	0.413027	-1.27938	0.00378177	0.0365324
ENSMUSG00000071356	Reg3b	protein_coding	TRUE	0	0.553736	-5.10247	0.00379937	0.0365324
ENSMUSG00000058975	Kcnc1	protein_coding	FALSE	0.0639483	0.205781	-1.65884	0.00451731	0.041827
ENSMUSG00000038403	Hfe2	protein_coding	FALSE	0.76451	1.64075	-1.09792	0.00524024	0.0455898
ENSMUSG00000023064	Sncg	protein_coding	FALSE	2.27345	4.48862	-0.989201	0.00533745	0.0455898
ENSMUSG00000026418	Tnni1	protein_coding	TRUE	0.939583	1.76808	-0.919515	0.00547078	0.0455898
ENSMUSG00000024313	Mep1b	protein_coding	FALSE	0.415851	1.07788	-1.39067	0.00721565	0.0567011
ENSMUSG00000038583	Pln	protein_coding	FALSE	0	0.141171	-4.7994	0.00725775	0.0567011
ENSMUSG00000023987	Pgc	protein_coding	TRUE	0.150336	0.714678	-2.25691	0.00767179	0.0581196
ENSMUSG00000044041	Krt13	protein_coding	TRUE	0.384203	1.07107	-1.47325	0.00810192	0.059573
ENSMUSG00000035775	Krt20	protein_coding	FALSE	0.106061	0.57348	-2.44503	0.00909071	0.0649337
ENSMUSG00000079620	Muc4	protein_coding	FALSE	0.222419	0.388271	-0.803376	0.0101033	0.0695536
ENSMUSG00000034634	Ly6d	protein_coding	TRUE	7.8648	12.239	-0.639734	0.0105169	0.0695536
ENSMUSG00000026697	Myoc	protein_coding	FALSE	0.010432	0.230808	-4.29272	0.0105721	0.0695536
ENSMUSG00000020953	Coch	protein_coding	FALSE	0.208599	0.588092	-1.50687	0.0121233	0.0772109
ENSMUSG00000058019	Ces5a	protein_coding	FALSE	0.110627	0.480874	-2.09111	0.012902	0.0772109
ENSMUSG00000059668	Krt4	protein_coding	TRUE	0.794114	1.62712	-1.03579	0.0131164	0.0772109
ENSMUSG00000027559	Car3	protein_coding	TRUE	0.0237474	0.226207	-3.23671	0.013122	0.0772109
ENSMUSG00000027375	Mal	protein_coding	TRUE	1.47218	2.60509	-0.80796	0.0137907	0.0772109
ENSMUSG00000027419	Pcsk2	protein_coding	TRUE	0.0029782	0.0510188	-4.08133	0.0138241	0.0772109
ENSMUSG00000029188	Slc34a2	protein_coding	FALSE	0.415519	0.790467	-0.923106	0.0143233	0.0772109
ENSMUSG00000028255	Clca3	protein_coding	FALSE	0.0536581	0.289969	-2.40944	0.0144991	0.0772109
ENSMUSG00000031844	Hsd17b2	protein_coding	FALSE	0.0894038	0.504845	-2.52158	0.0145156	0.0772109
ENSMUSG00000053093	Myh7	protein_coding	FALSE	0.378681	0.622131	-0.706765	0.0162694	0.0847365
ENSMUSG00000020609	Apob	protein_coding	TRUE	0.00493405	0.043047	-3.09722	0.0171026	0.0872584
ENSMUSG00000061462	Obscn	protein_coding	TRUE	0.0604092	0.114221	-0.906786	0.0180716	0.0903579
ENSMUSG00000041827	Oasl1	protein_coding	FALSE	1.82754	3.10704	-0.77724	0.0188756	0.0925275
ENSMUSG00000044485	Klk1b11	protein_coding	FALSE	0	0.304181	-4.41504	0.0205657	0.0988735
ENSMUSG00000034701	Neurod1	protein_coding	FALSE	0	0.101934	-4.47968	0.021237	0.100175
ENSMUSG00000013643	Lypd8	protein_coding	FALSE	0	0.199981	-4.34971	0.0220677	0.101066
ENSMUSG00000032310	Cyp1a2	protein_coding	TRUE	0.022871	0.257378	-3.42782	0.0222346	0.101066
ENSMUSG00000025401	Myo1a	protein_coding	TRUE	0.386106	0.764227	-1.00065	0.023073	0.103004
ENSMUSG00000027887	Sypl2	protein_coding	FALSE	0.0098862	0.103836	-3.37199	0.02403	0.105274
ENSMUSG00000032080	Apoa4	protein_coding	TRUE	0.0125856	0.185766	-3.8047	0.0244236	0.105274
ENSMUSG00000057465	Saa2	protein_coding	TRUE	0	0.496879	-4.6348	0.0259012	0.109751
ENSMUSG00000027513	Pck1	protein_coding	FALSE	0.0536315	0.234198	-2.10743	0.0289207	0.120503
ENSMUSG00000030713	Klk7	protein_coding	FALSE	0.114484	0.44393	-1.95554	0.0296969	0.121708
ENSMUSG00000026574	Dpt	protein_coding	FALSE	1.88731	3.21707	-0.792364	0.0336706	0.133879
ENSMUSG00000026390	Marco	protein_coding	TRUE	0.0122377	0.175117	-3.74561	0.0337375	0.133879
ENSMUSG00000027912	Lce1m	protein_coding	TRUE	0.0240705	0.334352	-3.68454	0.0346108	0.133971
ENSMUSG00000030787	Lyve1	protein_coding	TRUE	0.180198	0.546764	-1.55645	0.0348323	0.133971
ENSMUSG00000033044	Dhrs7c	protein_coding	TRUE	0.107285	0.399143	-1.88782	0.0355954	0.134831
ENSMUSG00000026435	Slc45a3	protein_coding	FALSE	0.5128	0.928011	-0.836855	0.0380472	0.141165
ENSMUSG00000027073	Prg2	protein_coding	FALSE	0.108448	0.569077	-2.3949	0.0389023	0.141165
ENSMUSG00000030996	Art1	protein_coding	FALSE	1.22323	2.20351	-0.833708	0.0392958	0.141165
ENSMUSG00000029343	Crybb1	protein_coding	TRUE	0	0.220691	-4.12306	0.0411523	0.141165
ENSMUSG00000032496	Ltf	protein_coding	FALSE	1.21566	2.08909	-0.762515	0.041301	0.141165
ENSMUSG00000022598	Psca	protein_coding	TRUE	4.95102	8.24608	-0.720917	0.041578	0.141165
ENSMUSG00000028307	Aldob	protein_coding	TRUE	0.0369839	0.212355	-2.47887	0.0417248	0.141165
ENSMUSG00000059956	Serpinb12	protein_coding	FALSE	0.290653	0.619664	-1.08398	0.041785	0.141165
ENSMUSG00000037362	Nov	protein_coding	TRUE	1.51524	2.78003	-0.847952	0.0427174	0.142391
ENSMUSG00000046834	Krt1	protein_coding	TRUE	0.781841	1.50037	-0.9333	0.0453487	0.149173
ENSMUSG00000067235	H2-Q10	protein_coding	TRUE	0.187116	0.390347	-1.07245	0.0465404	0.151105
ENSMUSG00000004366	Sst	protein_coding	TRUE	0.10836	0.739714	-2.76133	0.0492297	0.157453
ENSMUSG00000003617	Cp	protein_coding	FALSE	0.538263	0.873196	-0.682159	0.0497552	0.157453
*--FDR is calculated using Benjamini & Hochberg multiple testing correction among all down-regulated TRAs (FC<-1.5).

### Sheet: Adult TRA
Table S4. Down-regulated TRA in adult Insm1-ko vs. wt. (P<0.05 & FC<-1.5)
Ensembl ID	gene name	gene type	isAireDependent	meanFPKM_mut	meanFPKM_wt	log2FoldChange	P value	FDR*
ENSMUSG00000037411	Serpine1	protein_coding	FALSE	4.35874	9.94394	-1.20296	5.48735e-09	1.48707e-06
ENSMUSG00000005540	Fcer2a	protein_coding	FALSE	3.90728	8.61276	-1.15524	3.33765e-07	3.7895e-05
ENSMUSG00000037942	Crp	protein_coding	FALSE	2.37285	6.7678	-1.53083	4.19502e-07	3.7895e-05
ENSMUSG00000067594	Krt77	protein_coding	FALSE	2.57595	6.14831	-1.27241	2.95758e-06	0.000200376
ENSMUSG00000032487	Ptgs2	protein_coding	FALSE	2.93768	6.30039	-1.1234	0.000101428	0.00541409
ENSMUSG00000030666	Calcb	protein_coding	FALSE	2.50026	7.94431	-1.67003	0.000136808	0.00541409
ENSMUSG00000021803	Cdhr1	protein_coding	FALSE	7.06342	15.4285	-1.15124	0.000149877	0.00541409
ENSMUSG00000035864	Syt1	protein_coding	FALSE	1.69287	3.18436	-0.928818	0.000159825	0.00541409
ENSMUSG00000053093	Myh7	protein_coding	FALSE	0.0785414	0.331047	-2.09121	0.000308251	0.00928177
ENSMUSG00000020396	Nefh	protein_coding	TRUE	0.288092	0.847522	-1.58424	0.000873266	0.0236655
ENSMUSG00000031636	Pdlim3	protein_coding	FALSE	23.134	37.0705	-0.695026	0.00195955	0.0440331
ENSMUSG00000027513	Pck1	protein_coding	FALSE	0.256866	1.22496	-2.24867	0.00205372	0.0440331
ENSMUSG00000044309	Apol7c	protein_coding	TRUE	12.4593	26.4884	-1.11782	0.00225731	0.0440331
ENSMUSG00000035896	Rnase1	protein_coding	TRUE	8.83588	16.8764	-0.947142	0.00233277	0.0440331
ENSMUSG00000020061	Mybpc1	protein_coding	FALSE	2.88776	5.78811	-1.02438	0.00243726	0.0440331
ENSMUSG00000063157	Csn2	protein_coding	FALSE	3.063	8.46659	-1.46965	0.00261962	0.0443698
ENSMUSG00000026405	C4bp	protein_coding	TRUE	0.170916	0.468765	-1.46953	0.00301793	0.0467117
ENSMUSG00000050578	Mmp13	protein_coding	TRUE	0.0882757	0.789787	-3.18879	0.00310262	0.0467117
ENSMUSG00000036925	Spt1	protein_coding	TRUE	0.0637892	1.3525	-4.33371	0.00367636	0.0524365
ENSMUSG00000040026	Saa3	protein_coding	TRUE	6.45552	19.9369	-1.6386	0.00478933	0.0561364
ENSMUSG00000026715	Serpinc1	protein_coding	FALSE	0.141952	0.360011	-1.37211	0.00499265	0.0561364
ENSMUSG00000000394	Gcg	protein_coding	TRUE	0.0553803	0.647199	-3.50255	0.0050078	0.0561364
ENSMUSG00000041827	Oasl1	protein_coding	FALSE	8.43013	13.0569	-0.650628	0.0050258	0.0561364
ENSMUSG00000009356	Lpo	protein_coding	FALSE	8.20541	14.3266	-0.825977	0.00509022	0.0561364
ENSMUSG00000054986	Sec14l3	protein_coding	TRUE	0.0679531	0.400534	-2.53036	0.00517864	0.0561364
ENSMUSG00000023236	Scg5	protein_coding	FALSE	3.66243	6.68503	-0.88232	0.00540843	0.0563725
ENSMUSG00000037145	2210407C18Rik	protein_coding	FALSE	1.05189	3.26886	-1.63075	0.00568125	0.057023
ENSMUSG00000005553	Atp4a	protein_coding	FALSE	0.63759	1.29242	-1.02661	0.00621727	0.0601652
ENSMUSG00000040632	Nrl	protein_coding	FALSE	0.0161766	0.257039	-3.91599	0.00643834	0.0601652
ENSMUSG00000025746	Il6	protein_coding	FALSE	4.7506	10.0906	-1.10887	0.00749356	0.0666073
ENSMUSG00000020609	Apob	protein_coding	TRUE	0.0506975	0.167854	-1.74533	0.00761929	0.0666073
ENSMUSG00000028255	Clca3	protein_coding	FALSE	1.14696	3.03607	-1.41077	0.0086089	0.0729067
ENSMUSG00000059832	Kprp	protein_coding	TRUE	0.115018	0.497568	-2.14548	0.0109067	0.0895673
ENSMUSG00000001155	Ftcd	protein_coding	FALSE	0.0195756	0.168788	-3.06278	0.0115671	0.0921965
ENSMUSG00000074115	Saa1	protein_coding	TRUE	5.31163	16.0672	-1.60969	0.012025	0.0931082
ENSMUSG00000019817	Plagl1	protein_coding	FALSE	6.22415	9.89293	-0.68989	0.0135005	0.097263
ENSMUSG00000030862	Cpxm2	protein_coding	FALSE	7.12669	11.0823	-0.657254	0.013563	0.097263
ENSMUSG00000047730	Fcgbp	protein_coding	FALSE	115.267	201.861	-0.835481	0.0136383	0.097263
ENSMUSG00000025401	Myo1a	protein_coding	TRUE	0.63742	1.58036	-1.32378	0.0146049	0.0996211
ENSMUSG00000008843	Cldn13	protein_coding	FALSE	0.0997594	0.67778	-2.74213	0.0147491	0.0996211
ENSMUSG00000024313	Mep1b	protein_coding	FALSE	0.327692	0.737781	-1.18633	0.0153307	0.0996211
ENSMUSG00000054169	Ceacam10	protein_coding	FALSE	1.73006	3.55867	-1.04104	0.0154904	0.0996211
ENSMUSG00000069441	Dsg1a	protein_coding	FALSE	3.67729	7.11984	-0.98131	0.015807	0.0996211
ENSMUSG00000022595	Lypd2	protein_coding	TRUE	2.0124	3.96362	-0.97967	0.0168966	0.10197
ENSMUSG00000067235	H2-Q10	protein_coding	TRUE	0.55937	0.96507	-0.80645	0.0169322	0.10197
ENSMUSG00000031449	Atp4b	protein_coding	FALSE	0.016563	0.26261	-3.89068	0.0187166	0.10949
ENSMUSG00000000386	Mx1	protein_coding	FALSE	11.3748	19.8548	-0.826823	0.019055	0.10949
ENSMUSG00000032246	Calml4	protein_coding	FALSE	12.9327	21.2545	-0.727766	0.0193931	0.10949
ENSMUSG00000017652	Cd40	protein_coding	FALSE	8.35623	12.5694	-0.610637	0.0206229	0.11089
ENSMUSG00000029368	Alb	protein_coding	TRUE	0.030585	0.234077	-2.89388	0.0209476	0.11089
ENSMUSG00000031551	Ido1	protein_coding	TRUE	2.22522	6.13123	-1.49623	0.0212402	0.11089
ENSMUSG00000042671	Rgs8	protein_coding	FALSE	0.0623323	0.146461	-1.24966	0.0225799	0.11089
ENSMUSG00000032495	Lrrc2	protein_coding	FALSE	0.0854833	0.252543	-1.58305	0.0227681	0.11089
ENSMUSG00000058019	Ces5a	protein_coding	FALSE	0.28569	0.726982	-1.37458	0.0229692	0.11089
ENSMUSG00000045545	Krt14	protein_coding	FALSE	221.527	374.401	-0.782938	0.0233599	0.11089
ENSMUSG00000022026	Olfm4	protein_coding	FALSE	4.41724	7.31079	-0.737537	0.0234126	0.11089
ENSMUSG00000038670	Mybpc2	protein_coding	FALSE	1.28452	2.09251	-0.723461	0.0235007	0.11089
ENSMUSG00000041261	Car8	protein_coding	TRUE	0.98573	1.82338	-0.889626	0.0239837	0.11089
ENSMUSG00000026621	2001-03-01	protein_coding	FALSE	1.20099	2.37782	-0.99223	0.0241421	0.11089
ENSMUSG00000030792	Dkkl1	protein_coding	FALSE	2.50189	4.8062	-0.958405	0.0268599	0.121317
ENSMUSG00000073530	Pappa2	protein_coding	FALSE	0.219673	0.439533	-1.02116	0.0275116	0.121785
ENSMUSG00000024526	Cidea	protein_coding	TRUE	1.95736	4.40308	-1.17992	0.0278622	0.121785
ENSMUSG00000031461	Myom2	protein_coding	TRUE	0.0669494	0.261228	-1.97504	0.0284524	0.122391
ENSMUSG00000078763	Slfn1	protein_coding	FALSE	6.6928	10.0129	-0.599668	0.0290192	0.122878
ENSMUSG00000030963	Umod	protein_coding	FALSE	2.49315	4.2097	-0.776283	0.0299863	0.123475
ENSMUSG00000050440	Hamp	protein_coding	FALSE	1.1779	4.97548	-2.06541	0.0300715	0.123475
ENSMUSG00000030669	Calca	protein_coding	FALSE	0.609241	1.8898	-1.6442	0.0319529	0.129242
ENSMUSG00000032080	Apoa4	protein_coding	TRUE	0.50535	1.58536	-1.64064	0.0343431	0.134918
ENSMUSG00000023914	Mep1a	protein_coding	FALSE	1.05511	2.01038	-0.936034	0.0343518	0.134918
ENSMUSG00000051747	Ttn	protein_coding	FALSE	0.0899063	0.143324	-0.699452	0.0370772	0.143542
ENSMUSG00000027398	Il1b	protein_coding	TRUE	3.65834	5.49853	-0.610564	0.038002	0.14505
ENSMUSG00000062184	Hs6st2	protein_coding	FALSE	0.423749	0.668144	-0.670645	0.0409789	0.15269
ENSMUSG00000058975	Kcnc1	protein_coding	FALSE	0.185586	0.330217	-0.853159	0.04165	0.15269
ENSMUSG00000035042	Ccl5	protein_coding	TRUE	109.509	179.987	-0.747225	0.0416939	0.15269
ENSMUSG00000013643	Lypd8	protein_coding	FALSE	1.45704	3.57348	-1.29068	0.0433954	0.156802
ENSMUSG00000038216	Pnmt	protein_coding	TRUE	0.0892472	0.44849	-2.29219	0.0444282	0.158422
ENSMUSG00000061397	Krt79	protein_coding	FALSE	9.96812	18.0934	-0.882178	0.0460768	0.161934
ENSMUSG00000038968	Klk1b16	protein_coding	TRUE	1.24777	2.71578	-1.1423	0.0466082	0.161934
ENSMUSG00000022821	Hgd	protein_coding	FALSE	0.158271	0.381256	-1.27451	0.0473226	0.162334
ENSMUSG00000025064	Col17a1	protein_coding	FALSE	4.13438	6.19663	-0.606429	0.0487395	0.163227
ENSMUSG00000024681	Ms4a3	protein_coding	TRUE	0.035336	0.207797	-2.57947	0.0494372	0.163227
*--FDR is calculated using Benjamini & Hochberg multiple testing correction among all down-regulated TRAs (FC<-1.5).
