## Supplemental Table 1-6 for "Insm1 regulates the development of mTECs and immune tolerance": Supplementary table 5.xlsx

### Sheet: Sheet1
Table S5. the antibody list
	specieses	catlog No.	supplier	flow cytometry	immunostaining	mTEC isolation	CUT&Tag	Western blot
anti-CD45 (Beads)	NS	SKU#70-50010-11	pluriSelect Life Science			1:100
anti-CD4	Rat	100511	Biolegend	1:100
anti-CD8α	Rat	100711	Biolegend	1:100
anti-CD25	Rat	101915	Biolegend	1:50
anti-Foxp3	Rat	126405	Biolegend	1:200
anti-Foxp3	Rat	53-5773-82	Thermo Fisher	1:400
anti-Ly51	Rat	108313	Biolegend	1:50
anti-MHCII	Rat	107627	Biolegend	1:80
anti-CD45	Rat	103131/103122	Biolegend	1:100	1:100
Rat IgG2b, κ Isotype Ctrl	Rat	400631/400623/400607	Biolegend	1:100
Rat IgG2a, κ Isotype Ctrl	Rat	400521/400507/400511	Biolegend	1:100
UEA1 (Biotinylated )	NS	B-1065-2	Vector Laboratories			01:25:00
UEA1 (Dylight 649)	NS	DL-1068	Vector Laboratories	1:100
anti-CD80	Armenian Hamster	104737	Biolegend	1:100
anti-Insm1	guinea pig	Jia et al EMBO J 2015	home made		1:500		1:200	1:3000
anti-Krt5	rabbit	AF138	Covance		1:1000
anti-Krt8	rat	P11679	DSHB		1:50
anti-Aire	rabbit	sc-33189	Santa Cruz	1:100	1:100
anti-Aire	rat	14-5934-82	Thermo Fisher		1:100
anti-Foxa2	goat	sc-6554 X	Santa Cruz		1:1000
anti-ChgA	mouse	SC-393941	Santa Cruz		1:200
anti-Sst	rabbit	HPA019472-100UL	sigma		1:2500
anti-Insulin	rat	MAB1417	R&D		1:500
anti-EpCAM	rat	118205/118213/118201	Biolegend	1:50
anti-EpCAM	rat	ab93545	Abcam		1:100
anti-beta-gal	chicken	ab9361	Abcam		1:1000
anti-CD11b	rat	101201	Biolegend		1:100
anti-CD11c	Armenian Hamster	117313	Biolegend		1:200
anti-Tubulin	mouse	700608	Zen BioScience					1:5000
anti-ChgB	rabbit	SC-20135	Santa Cruz		1:250
anti-ghrelin	rabbit	H-031-31	Phoenix Pharmaceuticals		1:400
anti-sox8 polyclonal antibody	rabbit	20627-1-AP	Proteintech		1:250
anti-pou2f3	rabbit	000040487	SIGMA-Aldrich		1:500
anti-FOXJ1	mouse	SC-53139	Santa Cruz		1:250
anti-GRHL1	mouse	SC-515541	Santa Cruz		1:250
Anti-GP2 (Glycoprotein 2) (Mouse) mAb -Alexa Fluor® 488		D278-A48	MBL		1:200
Guinea Pig IgG	guinea pig	Q6008	DIA.AN				1ug/100ul
Rabbit IgG	rabbit	sc-3888	Santa Cruz	1:100
Rat IgG	rat	sc-2026	Santa Cruz	1:100
anti-rabbit antibody	Donkey	711-005-152	Jackson ImmunoResearch
anti-guinea pig antibody	Donkey	706-005-148	Jackson ImmunoResearch				1:100
Alexa Fluor® 647-AffiniPure Donkey Anti-Rabbit IgG (H+L)	Donkey	711-605-152	Jackson ImmunoResearch	1:500	1:500
Alexa Fluor® 647 AffiniPure Donkey Anti-Rat IgG (H+L)	Donkey	712-605-153	Jackson ImmunoResearch	1:500	1:500
Cy3-AffiniPure Donkey Anti-Chicken IgY (IgG) (H+L)	Donkey	703-165-155	Jackson ImmunoResearch		1:500
Alexa Fluor® 488-AffiniPure Donkey Anti-Guinea Pig IgG (H+L)	Donkey	706-545-148	Jackson ImmunoResearch		1:500
Cy3-AffiniPure Donkey Anti-Rabbit IgG (H+L)	Donkey	711-165-152	Jackson ImmunoResearch		1:500
Cy3-AffiniPure Donkey Anti-Rat IgG (H+L)	Donkey	712-165-153	Jackson ImmunoResearch		1:500
Cy2-AffiniPure Donkey Anti-Mouse IgG (H+L)	Donkey	715-225-150	Jackson ImmunoResearch		1:500
Alexa Fluor® 488 AffiniPure Donkey Anti-Goat IgG (H+L)	Donkey	705-545-147	Jackson ImmunoResearch		1:500
Cy™3 AffiniPure Donkey Anti-Guinea Pig IgG (H+L)	Donkey	706-165-148	Jackson ImmunoResearch		1:500
