## Supplemental Table 1-6 for "Insm1 regulates the development of mTECs and immune tolerance": Supplementary table 6.xlsx

### Sheet: Sheet1
Table S6. The primer list
RT-PCR primers
Mouse genes	Forward	Reverse
Insm1_RT	CCCAGAACTGTGCCTTCACT	AAAGGGGTTGGGGTCCAAAG
Aire_RT	CTGTCCAGAGAGCTGTGACC	GCCTTGTTCTTCAAATTGCCACT
Fezf2_RT	CACGCTCAACACGCACAT	AGGCTTCTTGTCGTTGTGG
Car4_RT	AGACTCAGGCTGGTGCTATG	GGCAGGTCTCCTCCGATAAT
Fabp6_RT	CACCTGGTCCCAGTCTTACT	CTCCATCTTCACGGTAGCCT
Fabp2_RT	GTGGAAAGTAGACCGGAACGA	CCATCCTGTGTGATTGTCAGTT
Sst_RT	TGCCACCGGGAAACAGGAAC	TTCTTGCAGCCAGCTTTGCG
Cryba2_RT	ATGACTACCCATCACTGCCTTCC	CGGTCCCTTTCTAAGACATACTG
Apob_RT	CTGGCTGCCTATCTCTTGCTGATG	GTTCTTCACCTGCTCACTCTGTTCC
Ang4_RT	ACTCTGGCTCAGAATGAAAGG	CCATGGATAAAGGTGTTGACATC
Atp4a_RT	TAACGACCACCAGCTATCAG	CGGGCAAACTTCACATACTC
Calca_RT	TGAAGAAGAAGTTCGCCTGCTG	CACATTGGTGGGAACAAAGTTG
Calcb_RT	GATAGATAATGAGGGAAACCACC	CATTGGCTGGATGGCTCTTG
Cns2_RT	TGCTCCGCCTCATAAACTCT	AATCCTCTTAGACAGAAACGGAA
Syt1_RT	CACTGTTGCGACCCTTGTCC	AGCAGCAGGTCACGACTAGAA
Oasl1_RT	CGTTGTGCCCGCCTACAG	ACCAGTGTTTGACCAACCG
Krt5_RT	CCATAAAGCAGAACCTGGATCCG	AACTCATTCTCAGCCGTGGT
Krt8_RT	AGGAGCTCATTCCGTAGCTG	TCTGGGATGCAGAACATGAG
mActb_RT	AGCAGTTGGTTGGAGCAAACATCC	ACAGAAGCAATGCTGTCACCTTCC
Ccdc153_RT	GGGAGGCTAAGACAGCGAAG	GTGAGGCTTGACCACTCTCAG
Fam183b_RT	CGTGTGGGGCAGATGAAGAAT	GGTGAATGAGGTTCAGGAACTTG
C1qtnf3_RT	CAGCATGATGAAGCATGAGGA	CGTTGCCCATTCTTAGCCAG
Ccna2_RT	TCTTAGAAGACAAGCCAGTGAAC	CTGCCTCTTCATGTAACCCAC
Mki67_RT	ATCATTGACCGCTCCTTTAGGT	GCTCGCCTTGATGGTTCCT
Lcn2_RT	GGGAAATATGCACAGGTATCCTC	CATGGCGAACTGGTTGTAGTC
Trf_RT	TGGCGGCGGAGTTTTATGG	CTTCTTGCCTTCGAGCTGGTT
Hck_RT	TCGTTGTCTGTTCGAGACTTTG	TCTTGTAGTGGAGCACGAGTT
Clca3b_RT	GAAAGAACACTGTCGAAGCAAC	CAGTCTGGGATTTGTTTGGGATA
Car8_RT	TGTTGAGTGGGGCTTAGTGTT	GGCTTCTCTGGAGTTTAGGTTGA
Resp18_RT	ATGCAGAGTTCGTTAAAGCCC	CTGGACGACTGTAAAGCAGAAG
Cacna2d1_RT	GTCACACTGGATTTTCTCGATGC	GGGTTTCTGAATATCTGGCCTGA
Prg2_RT	TGAAACTTCTGACTCCAAAAGCC	CGGCATTAGCTCTTCCCCT
Myl9_RT	ACAGCGCCGAGGACTTTTC	AGACATTGGACGTAGCCCTCT
Gm2a_RT	CGCCTTTCCCAACTTGGTG	TGACGACTACATCTCCAGGAAC
Flg_RT	ATGTCCGCTCTCCTGGAAAG	TGGATTCTTCAAGACTGCCTGTA
Ctrb1_RT	ATGGCATTCCTTTGGCTTGTG	GGATAGCATCCTCTCCGTTGAC
Cd177_RT	ATACCAGTGCTGACCCTTCTG	CCTCGCAGGTTTTCTCACCA
Chgb_RT	GTCCTCTCAAATGCCCTATCCA	ACTTCGAGTTCTGGTTTTCACC
Ccl20_RT	GCCTCTCGTACATACAGACGC	CCAGTTCTGCTTTGGATCAGC
Reg3b_RT	ACTCCCTGAAGAATATACCCTCC	CGCTATTGAGCACAGATACGAG
Aldob_RT	GAAACCGCCTGCAAAGGATAA	TCTGAACAGATTTCCCTGGCT
Serpinb2_RT	GCTCAACAATCAACACACCAC	GGTAGCAGGTTTGGGATTTCA
Klk7_RT	ACCCTGGCTACTCCACAAAGA	CCGAGGGAAAGGTCACGTC
Gnat3_RT	TAGGAGCCGAGAGGACCAAG	GCTGGTATTCAGATGCCCTTTC
Slit2_RT	CCATGTAAAAATGATGGCACCTG	ATCACAGTCCTGACCCTTGAA
Fyb_RT	TCAACACGGGGAGTAACCC	CGAGCTTTGTCCTGCAACT
Col6a1_RT	GGATCTATTCTTCGTGCTCGAC	TCTCAGGTTGTCAATGAAGCG
Mgp_RT	GGCAACCCTGTGCTACGAAT	CCTGGACTCTCTTTTGGGCTTTA
Ly6c1_RT	GCAGTGCTACGAGTGCTATGG	ACTGACGGGTCTTTAGTTTCCTT
Atp6v1g3_RT	GCCAAGGACAAGCTAGATGAG	AGCCCATTATCTTAGCCTGCT
Cxcl17_RT	AGGTGGCTCTTGGAAGGTG	GGTGACATCGTTTGAGAAATTGC
Ltf_RT	CCGCTCAGTTGTGTCAAGAAA	CATGGCATCAGCTCTGTTTGT
Acta1_RT	AGATTGTGCGCGACATCAAAG	GCAGACTCCATACCGATAAAGGA
Myog_RT	CGATCTCCGCTACAGAGGC	GTTGGGACCGAACTCCAGT
Myl1_RT	AAGATCGAGTTCTCTAAGGAGCA	TCATGGGCAGAAACTGTTCAAA
